# Genomic islands of divergence reveal selection on the alternate homeolog in upper Fraser River sockeye run-timing groups

**DOI:** 10.1101/2025.06.04.657877

**Authors:** Ben J. G. Sutherland, Cory Williamson, Brian Toth, Gordon Sterritt

## Abstract

Effective wildlife conservation and management depends on a thorough understanding of both neutral and adaptive intraspecific genomic variation. Although population structure is often well understood for many ecologically or economically important species, the extensive population genomic resources required to characterize putatively adaptive variation, for example in punctuated genomic regions, is typically only recently available in many species, if at all. Here we explore recently published whole-genome resequencing data in the upper Fraser River and identify a large island of divergence separating populations with different run timings in the Nechako Watershed. The island of divergence at approximately 56.3-58.0 Mbp of Chr18 has extended homozygosity and reduced Tajima’s D in specific populations of the upper Fraser River. These include the Nadina and Stellako River sockeye, as well as the Stuart-Summer run timing group, but not the geographically proximal Early Stuart sockeye. In the populations without the Stuart-Summer haploblock, genetic variation looks more similar to elsewhere throughout the chromosome. When investigating the gene content of this region, importantly it was determined to contain the *leucine rich-repeat containing 9-like* (*lrrc9-like*) gene and surrounding homeologous region to the *lrrc9* region of Chr12, known to contain a conserved and selected island of divergence that has been associated with life history traits and run timing throughout the species range. By also inspecting the samples in the present work at the Chr12 haploblock, three genotypic states were observed throughout the region, although the Stuart River run timing groups contained mainly the reference haplotype. Using similar methods, no other regions of major differentiation were observed in the available samples for the Chilcotin or Quesnel River systems. These results provide additional evidence for the importance of both homeologous regions holding *lrrc9* and *lrrc9-like* in different geographic regions and underscore the uniqueness of upper Fraser River sockeye in this potentially adaptive island of divergence.
