## Additional File S3 for "Genomic islands of divergence reveal selection on the alternate homeolog in upper Fraser River sockeye run-timing groups"

### Sheet: gene_homeol_region_chr18_chr12
Chr	Accession	Begin	End	Chromosome	Orientation	Name	Symbol	Gene ID	Gene Type	Transcripts accession	Protein accession	Protein length	Locus tag		Chr	Accession	Begin	End	Chromosome	Orientation	Name	Symbol	Gene ID	Gene Type	Transcripts accession	Protein accession	Protein length	Locus tag
chr18	NC_088413.1	56009723	56045921	LG18	minus	protein kinase C eta type-like	LOC115146159	115146159	protein-coding	XM_029688049.2	XP_029543909.1	678			chr12	NC_088407.1	61568289	61589800	LG12	plus	autophagy-related protein 2 homolog B	LOC115138522	115138522	protein-coding	XM_029675432.2	XP_029531292.2	2080
chr18	NC_088413.1	56059967	56097764	LG18	minus	uncharacterized LOC115146164	LOC115146164	115146164	lncRNA	XR_003866100.2					chr12	NC_088407.1	61592880	61596130	LG12	plus	protein TMED8	LOC115138976	115138976	protein-coding	XM_029676153.2	XP_029532013.2	217
chr18	NC_088413.1	56097758	56100559	LG18	plus	tRNA (guanine(37)-N1)-methyltransferase-like	LOC115146162	115146162	protein-coding	XM_029688054.2	XP_029543914.1	484			chr12	NC_088407.1	61604287	61608080	LG12	plus	uncharacterized LOC115138977	LOC115138977	115138977	protein-coding	XM_029676155.2	XP_029532015.1	574
chr18	NC_088413.1	56100701	56190227	LG18	minus	CDK-activating kinase assembly factor MAT1-like	LOC115146163	115146163	protein-coding	XM_065004206.1	XP_064860278.1	75			chr12	NC_088407.1	61608144	61610073	LG12	minus	maleylacetoacetate isomerase-like	LOC115138978	115138978	pseudogene
chr18	NC_088413.1	56190182	56198755	LG18	plus	homeobox protein SIX4-like	LOC115146161	115146161	protein-coding	XM_029688053.2	XP_029543913.1	681			chr12	NC_088407.1	61613893	61622073	LG12	plus	methylmalonate-semialdehyde/malonate-semialdehyde dehydrogenase [acylating], mitochondrial-like	LOC115138801	115138801	pseudogene
chr18	NC_088413.1	56204777	56208935	LG18	plus	homeobox protein six1b	LOC115146165	115146165	protein-coding	XM_029688057.2	XP_029543917.1	284			chr12	NC_088407.1	61622798	61628723	LG12	minus	basal body-orientation factor 1-like	LOC135574119	135574119	pseudogene
chr18	NC_088413.1	56232932	56289441	LG18	minus	protein phosphatase 1A	LOC115146166	115146166	protein-coding	XM_029688058.2	XP_029543918.2	382			chr12	NC_088407.1	61634335	61645521	LG12	plus	ectonucleoside triphosphate diphosphohydrolase 5-like	LOC115138523	115138523	protein-coding	XM_029675434.2	XP_029531294.1	454
chr18	NC_088413.1	56234107	56235424	LG18	minus	homeobox protein SIX6	LOC115146167	115146167	protein-coding	XM_065004208.1	XP_064860280.1	191			chr12	NC_088407.1	61646543	61656977	LG12	minus	coenzyme Q6 monooxygenase	coq6	115138525	protein-coding	XM_029675438.2	XP_029531298.1	481
chr18	NC_088413.1	56309726	56312104	LG18	plus	dehydrogenase/reductase SDR family member 7-like	LOC115146780	115146780	pseudogene						chr12	NC_088407.1	61657238	61660940	LG12	plus	FAM161 centrosomal protein B	fam161b	115138524	protein-coding	XM_029675436.2	XP_029531296.1	587
chr18	NC_088413.1	56315446	56323748	LG18	minus	pecanex-like protein 4	LOC115146168	115146168	protein-coding	XM_029688064.2	XP_029543924.2	1217			chr12	NC_088407.1	61666506	61671813	LG12	plus	neuroglobin	ngb	115138979	protein-coding	XM_029676157.2	XP_029532017.1	159
chr18	NC_088413.1	56334228	56357384	LG18	minus	leucine-rich repeat-containing protein 9-like	LOC115146781	115146781	pseudogene						chr12	NC_088407.1	61684072	61736324	LG12	minus	transmembrane protein 63C	tmem63c	115138526	protein-coding	XM_029675439.2	XP_029531299.2	840
chr18	NC_088413.1	56363358	56417185	LG18	plus	reticulon-1-A-like	LOC115146171	115146171	protein-coding	XM_029688069.2	XP_029543929.2	800			chr12	NC_088407.1	61738302	61743817	LG12	plus	zinc finger DHHC-type palmitoyltransferase 22	zdhhc22	115138980	protein-coding	XM_029676160.2	XP_029532020.1	279
chr18	NC_088413.1	56417622	56452712	LG18	minus	ATP-dependent RNA helicase TDRD9-like	LOC115146170	115146170	protein-coding	XM_029688066.2	XP_029543926.1	1342			chr12	NC_088407.1	61743939	61771114	LG12	minus	CLOCK-interacting pacemaker a	cipca	115138527	protein-coding	XM_029675442.2	XP_029531302.1	357
chr18	NC_088413.1	56446162	56451789	LG18	plus	protein RD3-like	LOC115146172	115146172	protein-coding	XM_029688072.2	XP_029543932.1	223			chr12	NC_088407.1	61771425	61802479	LG12	minus	placental growth factor b	pgfb	115138528	protein-coding	XM_029675446.2	XP_029531306.1	165
chr18	NC_088413.1	56452951	56465423	LG18	minus	kinesin-like protein KIF15-B	LOC135561633	135561633	pseudogene						chr12	NC_088407.1	61865979	61890235	LG12	plus	solute carrier family 35 member F4	slc35f4	115138531	protein-coding	XM_029675450.2	XP_029531310.1	462
chr18	NC_088413.1	56466658	56477891	LG18	plus	transforming, acidic coiled-coil containing protein 3	tacc3	115146173	protein-coding	XM_029688074.2	XP_029543934.2	934			chr12	NC_088407.1	61891309	61895760	LG12	plus	uncharacterized LOC115138532	LOC115138532	115138532	protein-coding	XM_029675453.2	XP_029531313.1	370
chr18	NC_088413.1	56478780	56558652	LG18	minus	fibroblast growth factor receptor-like 1	LOC115146174	115146174	protein-coding	XM_065003353.1	XP_064859425.1	474			chr12	NC_088407.1	61896760	61900134	LG12	minus	N-alpha-acetyltransferase 30-like	LOC115138533	115138533	protein-coding	XM_029675455.2	XP_029531315.1	222
chr18	NC_088413.1	56559510	56614115	LG18	minus	lateral signaling target protein 2 homolog	LOC115146175	115146175	protein-coding	XM_029688079.2	XP_029543939.2	982			chr12	NC_088407.1	61901823	61905347	LG12	minus	adaptor related protein complex 5 subunit mu 1	ap5m1	115138530	protein-coding	XM_029675449.2	XP_029531309.1	491
chr18	NC_088413.1	56632130	56640466	LG18	plus	sushi, von Willebrand factor type A, EGF and pentraxin domain-containing protein 1-like	LOC115146176	115146176	protein-coding	XM_029688080.1	XP_029543940.1	368			chr12	NC_088407.1	61905615	61922380	LG12	plus	exocyst complex component 5	exoc5	115138529	protein-coding	XM_029675447.2	XP_029531307.1	708
chr18	NC_088413.1	56641846	56643333	LG18	plus	mitochondrial ribosomal protein L35	mrpl35	115146179	protein-coding	XM_029688084.2	XP_029543944.1	175			chr12	NC_088407.1	62026609	62029522	LG12	plus	orthodenticle homeobox 2b	otx2b	115138534	protein-coding	XM_065025074.1	XP_064881146.1	305
chr18	NC_088413.1	56644628	56652823	LG18	minus	receptor expression-enhancing protein 1	LOC115146177	115146177	protein-coding	XM_029688081.2	XP_029543941.2	301			chr12	NC_088407.1	62078603	62114794	LG12	minus	transmembrane protein 260	tmem260	135574120	protein-coding	XM_065025005.1	XP_064881077.1	717
chr18	NC_088413.1	56652856	56656687	LG18	minus	charged multivesicular body protein 3-like	LOC115146178	115146178	protein-coding	XM_029688082.2	XP_029543942.1	219			chr12	NC_088407.1	62135551	62164072	LG12	minus	E3 ubiquitin-protein ligase pellino homolog 2	LOC115138535	115138535	protein-coding	XM_029675458.2	XP_029531318.1	424
chr18	NC_088413.1	56665685	56678372	LG18	plus	heat shock 70 kDa protein 4L-like	LOC115146180	115146180	protein-coding	XM_029688086.2	XP_029543946.1	830			chr12	NC_088407.1	62171360	62207459	LG12	minus	kinectin 1	ktn1	115138536	protein-coding	XM_029675459.2	XP_029531319.2	1211
chr18	NC_088413.1	56678609	56688162	LG18	plus	serine/threonine-protein kinase PLK4-like	LOC115146181	115146181	protein-coding	XM_029688087.2	XP_029543947.1	949			chr12	NC_088407.1	62207559	62213638	LG12	minus	mutS homolog 4	msh4	115138538	protein-coding	XM_029675464.2	XP_029531324.2	917
chr18	NC_088413.1	56690382	56729858	LG18	minus	inositol-tetrakisphosphate 1-kinase-like	LOC115146182	115146182	protein-coding	XM_029688090.2	XP_029543950.1	411			chr12	NC_088407.1	62249138	62251764	LG12	minus	ADP-ribosylation factor 6-like	LOC115138539	115138539	protein-coding	XM_029675465.2	XP_029531325.1	176
chr18	NC_088413.1	56732695	56742661	LG18	plus	putative E3 ubiquitin-protein ligase UBR7	LOC115146183	115146183	protein-coding	XM_029688092.2	XP_029543952.1	400			chr12	NC_088407.1	62251941	62284842	LG12	plus	60 kDa lysophospholipase-like	LOC115138802	115138802	protein-coding	XM_065025715.1	XP_064881787.1	118
chr18	NC_088413.1	56742759	56777042	LG18	minus	BTB/POZ domain-containing protein 7-like	LOC115146184	115146184	pseudogene						chr12	NC_088407.1	62277175	62277227	LG12	plus	U7 small nuclear RNA	LOC115139096	115139096	snRNA	XR_003865058.1
chr18	NC_088413.1	56781122	56782756	LG18	plus	uncharacterized LOC115146634	LOC115146634	115146634	lncRNA	XR_003866188.2					chr12	NC_088407.1	62286511	62287650	LG12	plus	uncharacterized LOC115138982	LOC115138982	115138982	lncRNA	XR_003865047.2
chr18	NC_088413.1	56783833	56833942	LG18	plus	protein unc-79 homolog	LOC115146185	115146185	protein-coding	XM_029688102.2	XP_029543962.2	2719			chr12	NC_088407.1	62292941	62396700	LG12	plus	kinesin-like protein KIF26A	LOC115138541	115138541	protein-coding	XM_065025717.1	XP_064881789.1	2006
chr18	NC_088413.1	56840586	56859979	LG18	minus	proline-rich membrane anchor 1-like	LOC115146186	115146186	protein-coding	XM_029688103.2	XP_029543963.1	183			chr12	NC_088407.1	62765993	62788208	LG12	plus	uncharacterized LOC115138542	LOC115138542	115138542	protein-coding	XM_029675470.2	XP_029531330.1	395
chr18	NC_088413.1	56869629	56870741	LG18	plus	protein FAM181A-like	LOC135561899	135561899	protein-coding	XM_065004212.1	XP_064860284.1	277			chr12	NC_088407.1	62787837	62791677	LG12	minus	transmembrane protein 179-like	LOC115138983	115138983	protein-coding	XM_029676161.2	XP_029532021.1	233
chr18	NC_088413.1	56870556	56875956	LG18	minus	ankyrin repeat and SOCS box protein 2-like	LOC115146188	115146188	protein-coding	XM_029688104.2	XP_029543964.1	633			chr12	NC_088407.1	62810414	62818706	LG12	minus	uncharacterized LOC115138804	LOC115138804	115138804	protein-coding	XM_065025007.1	XP_064881079.1	347
chr18	NC_088413.1	56881402	56883531	LG18	plus	uncharacterized LOC115146635	LOC115146635	115146635	lncRNA	XR_003866189.2					chr12	NC_088407.1	62825381	62830757	LG12	plus	photoreceptor outer segment membrane glycoprotein 2-like	LOC115138545	115138545	protein-coding	XM_065025719.1	XP_064881791.1	364
chr18	NC_088413.1	56885548	56888587	LG18	plus	ubiquitin thioesterase OTUB2-like	LOC115146636	115146636	protein-coding	XM_029688700.2	XP_029544560.1	227			chr12	NC_088407.1	62834205	62836385	LG12	plus	serpin peptidase inhibitor, clade A (alpha-1 antiproteinase, antitrypsin), member 10b	serpina10b	115138544	protein-coding	XM_029675475.2	XP_029531335.1	403
chr18	NC_088413.1	56900309	56907541	LG18	minus	ataxin 3	atxn3	115146190	protein-coding	XM_029688107.2	XP_029543967.1	353			chr12	NC_088407.1	62836478	62841041	LG12	plus	DEAD (Asp-Glu-Ala-Asp) box helicase 24	ddx24	115138543	protein-coding	XM_029675473.2	XP_029531333.1	939
chr18	NC_088413.1	56907774	56946444	LG18	plus	ubiquitin protein ligase E3 component n-recognin 1	ubr1	115146189	protein-coding	XM_029688106.2	XP_029543966.2	1738			chr12	NC_088407.1	62842732	62844574	LG12	minus	ubiquitin thioesterase OTUB2	LOC115138805	115138805	protein-coding	XM_065025008.1	XP_064881080.1	230
chr18	NC_088413.1	56953511	56967950	LG18	plus	uncharacterized LOC115146192	LOC115146192	115146192	protein-coding	XM_029688114.2	XP_029543974.2	1083			chr12	NC_088407.1	62846640	62857960	LG12	minus	coiled-coil domain-containing protein 42 homolog	si:ch1073-416d2.4	115138985	protein-coding	XM_029676162.2	XP_029532022.2	457
chr18	NC_088413.1	56975262	56979072	LG18	plus	transmembrane protein 179	LOC115146637	115146637	protein-coding	XM_029688701.2	XP_029544561.1	233			chr12	NC_088407.1	62863453	62871071	LG12	plus	ankyrin repeat and SOCS box protein 2-like	LOC115138806	115138806	pseudogene
chr18	NC_088413.1	56979270	56997380	LG18	minus	linkage group 18 C14orf180 homolog	lg18h14orf180	115146193	protein-coding	XM_029688115.2	XP_029543975.1	348			chr12	NC_088407.1	62871276	62872676	LG12	minus	protein FAM181A	LOC115138986	115138986	protein-coding	XM_029676163.2	XP_029532023.1	277
chr18	NC_088413.1	56999891	57002779	LG18	plus	uncharacterized LOC115146638	LOC115146638	115146638	lncRNA	XR_003866190.2					chr12	NC_088407.1	62882605	62895375	LG12	plus	proline-rich membrane anchor 1-like	LOC115138547	115138547	protein-coding	XM_029675477.2	XP_029531337.1	183
chr18	NC_088413.1	57033362	57035207	LG18	minus	zinc-binding protein A33-like	LOC115146639	115146639	protein-coding	XM_029688702.2	XP_029544562.2	496			chr12	NC_088407.1	62899026	62944251	LG12	minus	protein unc-79 homolog	LOC115138548	115138548	protein-coding	XM_065025720.1	XP_064881792.1	2657
chr18	NC_088413.1	57332058	57450608	LG18	minus	kinesin-like protein KIF26A	LOC115146194	115146194	protein-coding	XM_029688116.2	XP_029543976.2	2027			chr12	NC_088407.1	62961158	63011755	LG12	plus	BTB/POZ domain-containing protein 7-like	LOC115138549	115138549	pseudogene
chr18	NC_088413.1	57458765	57485836	LG18	minus	60 kDa lysophospholipase-like	LOC115146196	115146196	protein-coding	XM_029688118.2	XP_029543978.2	671			chr12	NC_088407.1	63012064	63013854	LG12	minus	uncharacterized LOC115138987	LOC115138987	115138987	lncRNA	XR_003865049.2
chr18	NC_088413.1	57489050	57490280	LG18	plus	uncharacterized LOC135561569	LOC135561569	135561569	lncRNA	XR_010459566.1					chr12	NC_088407.1	63027122	63082365	LG12	plus	inositol-tetrakisphosphate 1-kinase-like	LOC115138552	115138552	protein-coding	XM_029675487.2	XP_029531347.1	406
chr18	NC_088413.1	57508658	57520291	LG18	minus	60 kDa lysophospholipase-like	LOC115146784	115146784	pseudogene						chr12	NC_088407.1	63082533	63092427	LG12	minus	serine/threonine-protein kinase PLK4-like	LOC115138550	115138550	protein-coding	XM_029675483.2	XP_029531343.1	948
chr18	NC_088413.1	57537612	57539245	LG18	minus	uncharacterized LOC135561570	LOC135561570	135561570	lncRNA	XR_010459567.1					chr12	NC_088407.1	63093524	63104391	LG12	minus	heat shock 70 kDa protein 4L-like	LOC115138551	115138551	protein-coding	XM_029675485.2	XP_029531345.2	847
chr18	NC_088413.1	57552261	57612743	LG18	minus	60 kDa lysophospholipase-like	LOC115146197	115146197	protein-coding	XM_029688124.2	XP_029543984.1	660			chr12	NC_088407.1	63105273	63110979	LG12	plus	charged multivesicular body protein 3	chmp3	115138553	protein-coding	XM_029675489.2	XP_029531349.1	230
chr18	NC_088413.1	57607704	57611690	LG18	minus	uncharacterized LOC135561900	LOC135561900	135561900	lncRNA	XR_010459762.1					chr12	NC_088407.1	63111912	63126652	LG12	plus	receptor expression-enhancing protein 1-like	LOC115138554	115138554	protein-coding	XM_029675493.2	XP_029531353.2	303
chr18	NC_088413.1	57642118	57645889	LG18	plus	ADP-ribosylation factor 6-like	LOC115146198	115146198	protein-coding	XM_029688127.2	XP_029543987.1	176			chr12	NC_088407.1	63132202	63140449	LG12	minus	sushi, von Willebrand factor type A, EGF and pentraxin domain-containing protein 1	si:dkey-21a6.5	115138555	protein-coding	XM_029675494.2	XP_029531354.1	363
chr18	NC_088413.1	57663038	57666325	LG18	minus	valosin containing protein lysine (K) methyltransferase	vcpkmt	115146641	protein-coding	XM_029688703.2	XP_029544563.1	223			chr12	NC_088407.1	63140861	63149700	LG12	minus	E3 ubiquitin-protein ligase RNF4-like	LOC115138557	115138557	protein-coding	XM_029675497.2	XP_029531357.1	206
chr18	NC_088413.1	57677322	57697549	LG18	plus	mutS protein homolog 4-like	LOC135561634	135561634	pseudogene						chr12	NC_088407.1	63149787	63161078	LG12	minus	cilia and flagella associated protein 99	cfap99	115138556	protein-coding	XM_029675496.2	XP_029531356.1	662
chr18	NC_088413.1	57699571	57752075	LG18	plus	kinectin	LOC115146199	115146199	protein-coding	XM_029688128.2	XP_029543988.2	1226			chr12	NC_088407.1	63161933	63216353	LG12	plus	zinc finger, FYVE domain containing 28	zfyve28	115138558	protein-coding	XM_029675499.2	XP_029531359.2	1000
chr18	NC_088413.1	57757080	57805884	LG18	plus	E3 ubiquitin-protein ligase pellino homolog 2-like	LOC115146201	115146201	protein-coding	XM_029688132.2	XP_029543992.1	424			chr12	NC_088407.1	63217146	63274086	LG12	plus	fibroblast growth factor receptor-like 1	LOC115138559	115138559	protein-coding	XM_029675503.2	XP_029531363.1	504
chr18	NC_088413.1	57816086	57853084	LG18	plus	protein O-mannosyl-transferase TMEM260	LOC115146202	115146202	protein-coding	XM_029688133.2	XP_029543993.2	688			chr12	NC_088407.1	63277050	63296284	LG12	minus	transforming acidic coiled-coil-containing protein 3-like	LOC115138560	115138560	protein-coding	XM_065025723.1	XP_064881795.1	1003
chr18	NC_088413.1	57883169	57885172	LG18	minus	homeobox protein OTX2	LOC115146203	115146203	protein-coding	XM_029688134.2	XP_029543994.2	290			chr12	NC_088407.1	63296445	63312123	LG12	plus	kinesin family member 15	kif15	115138561	protein-coding	XM_029675505.2	XP_029531365.1	1384
chr18	NC_088413.1	57986404	58004684	LG18	minus	exocyst complex component 5	LOC115146204	115146204	protein-coding	XM_029688135.2	XP_029543995.1	708			chr12	NC_088407.1	63328425	63358218	LG12	plus	ATP-dependent RNA helicase TDRD9-like	LOC115138564	115138564	protein-coding	XM_029675511.2	XP_029531371.2	1337
chr18	NC_088413.1	58004752	58009596	LG18	plus	uncharacterized LOC115146205	LOC115146205	115146205	lncRNA	XR_003866104.2					chr12	NC_088407.1	63328582	63332080	LG12	minus	protein RD3-like	LOC115138563	115138563	protein-coding	XM_029675510.2	XP_029531370.1	228
chr18	NC_088413.1	58016446	58017533	LG18	minus	zinc finger BED domain-containing protein 4-like	LOC115146785	115146785	pseudogene						chr12	NC_088407.1	63358742	63408569	LG12	minus	reticulon 1a	rtn1a	115138562	protein-coding	XM_029675506.2	XP_029531366.1	725
chr18	NC_088413.1	58020689	58026761	LG18	minus	uncharacterized LOC115146642	LOC115146642	115146642	lncRNA	XR_003866192.2					chr12	NC_088407.1	63409008	63432236	LG12	plus	leucine rich repeat containing 9	lrrc9	115138988	protein-coding	XM_065025724.1	XP_064881796.1	1519
chr18	NC_088413.1	58028240	58050193	LG18	minus	solute carrier family 35 member F4-like	LOC115146643	115146643	protein-coding	XM_029688704.2	XP_029544564.1	465			chr12	NC_088407.1	63463962	63472616	LG12	plus	pecanex-like protein 4	LOC115138807	115138807	protein-coding	XM_065025725.1	XP_064881797.1	1032
chr18	NC_088413.1	58071102	58073743	LG18	plus	uncharacterized LOC135561571	LOC135561571	135561571	lncRNA	XR_010459568.1					chr12	NC_088407.1	63473015	63480277	LG12	minus	dehydrogenase/reductase (SDR family) member 7	dhrs7	115138565	protein-coding	XM_029675513.2	XP_029531373.1	336
chr18	NC_088413.1	58115055	58137024	LG18	plus	placenta growth factor-like	LOC115146644	115146644	pseudogene						chr12	NC_088407.1	63480666	63494058	LG12	plus	protein phosphatase 1A	LOC115138566	115138566	protein-coding	XM_065025726.1	XP_064881798.1	440
chr18	NC_088413.1	58148793	58169741	LG18	minus	NACHT, LRR and PYD domains-containing protein 3-like	LOC115146206	115146206	protein-coding	XM_065004222.1	XP_064860294.1	1112			chr12	NC_088407.1	63561581	63564405	LG12	plus	SIX homeobox 6a	six6a	115138989	protein-coding	XM_029676166.2	XP_029532026.1	244
chr18	NC_088413.1	58170725	58204877	LG18	plus	calcium permeable stress-gated cation channel 1	LOC115146207	115146207	protein-coding	XM_029688138.2	XP_029543998.2	835			chr12	NC_088407.1	63598559	63600614	LG12	minus	homeobox protein six1b	LOC115138990	115138990	protein-coding	XM_029676167.2	XP_029532027.1	284
chr18	NC_088413.1	58208354	58215780	LG18	minus	neuroglobin-1	LOC115146208	115146208	protein-coding	XM_065004225.1	XP_064860297.1	159			chr12	NC_088407.1	63606949	63614044	LG12	minus	SIX homeobox 4a	six4a	115138568	protein-coding	XM_029675516.2	XP_029531376.1	678
chr18	NC_088413.1	58212918	58217117	LG18	minus	protein FAM161B-like	LOC135559525	135559525	protein-coding	XM_065004224.1	XP_064860296.1	238			chr12	NC_088407.1	63613034	63666837	LG12	plus	MNAT1 component of CDK activating kinase	mnat1	115138569	protein-coding	XM_029675518.2	XP_029531378.1	314
chr18	NC_088413.1	58218415	58229358	LG18	plus	ubiquinone biosynthesis monooxygenase COQ6, mitochondrial	LOC115146210	115146210	protein-coding	XM_029688143.2	XP_029544003.1	166			chr12	NC_088407.1	63666992	63669541	LG12	minus	tRNA (guanine(37)-N1)-methyltransferase-like	LOC115138570	115138570	pseudogene
chr18	NC_088413.1	58229184	58244213	LG18	minus	ectonucleoside triphosphate diphosphohydrolase 5-like	LOC115146211	115146211	protein-coding	XM_029688148.2	XP_029544008.1	445			chr12	NC_088407.1	63669664	63682958	LG12	plus	solute carrier family 38 member 6	slc38a6	115138571	protein-coding	XM_029675520.2	XP_029531380.1	453
chr18	NC_088413.1	58251376	58263770	LG18	plus	basal body-orientation factor 1	LOC115146213	115146213	protein-coding	XM_029688151.2	XP_029544011.1	522			chr12	NC_088407.1	63700547	63761305	LG12	plus	protein kinase C, eta, a	prkcha	115138572	protein-coding	XM_029675521.2	XP_029531381.1	678
chr18	NC_088413.1	58263261	58275301	LG18	minus	aldehyde dehydrogenase 6 family, member A1	aldh6a1	115146212	protein-coding	XM_029688149.2	XP_029544009.1	526
chr18	NC_088413.1	58275557	58279530	LG18	plus	glutathione S-transferase zeta 1	gstz1	115146215	protein-coding	XM_029688153.2	XP_029544013.1	220
chr18	NC_088413.1	58279914	58281770	LG18	minus	rab9 effector protein with kelch motifs-like	LOC135561635	135561635	protein-coding	XM_065003354.1	XP_064859426.1	252
chr18	NC_088413.1	58287637	58291508	LG18	minus	protein TMED8-like	LOC115146217	115146217	protein-coding	XM_029688159.2	XP_029544019.1	271
chr18	NC_088413.1	58291903	58298321	LG18	minus	NADP-dependent oxidoreductase domain containing 1	noxred1	115146216	protein-coding	XM_029688155.2	XP_029544015.1	369
chr18	NC_088413.1	58298418	58308428	LG18	minus	autophagy-related protein 2 homolog B-like	LOC115146218	115146218	pseudogene

### Sheet: shortname_conversions
Name	shortname
protein kinase C eta type-like	PRKCH
uncharacterized LOC115146164	unch. LOC115146164
tRNA (guanine(37)-N1)-methyltransferase-like	TRMT5
CDK-activating kinase assembly factor MAT1-like	MAT1-like
homeobox protein SIX4-like	SIX4-like
homeobox protein six1b	SIX1B
protein phosphatase 1A	PP1A
homeobox protein SIX6	SIX6
dehydrogenase/reductase SDR family member 7-like	DHRS7B-like
pecanex-like protein 4	PCNXL4
leucine-rich repeat-containing protein 9-like	LRRC9-like
reticulon-1-A-like	RTN1A-like
ATP-dependent RNA helicase TDRD9-like	TDRD9-like
protein RD3-like	RD3-like
kinesin-like protein KIF15-B	KIF15-B
transforming, acidic coiled-coil containing protein 3	TACC3
fibroblast growth factor receptor-like 1	FGFR-like1
lateral signaling target protein 2 homolog	LST2
sushi, von Willebrand factor type A, EGF and pentraxin domain-containing protein 1-like	SVEP1
mitochondrial ribosomal protein L35	MRPL35
receptor expression-enhancing protein 1	REEP1
charged multivesicular body protein 3-like	CHMP3-like
heat shock 70 kDa protein 4L-like	HSPA4L
serine/threonine-protein kinase PLK4-like	PLK4-like
inositol-tetrakisphosphate 1-kinase-like	ITPK1-like
putative E3 ubiquitin-protein ligase UBR7	UBR7
BTB/POZ domain-containing protein 7-like	BTBD7L
uncharacterized LOC115146634	unch. LOC115146634
protein unc-79 homolog	UNC79
proline-rich membrane anchor 1-like	PRIMA1L
protein FAM181A-like	FAM181A
ankyrin repeat and SOCS box protein 2-like	ASB2-like
uncharacterized LOC115146635	unch. LOC115146635
ubiquitin thioesterase OTUB2-like	OTULIN
ataxin 3	ATXN3
ubiquitin protein ligase E3 component n-recognin 1	UBR1
uncharacterized LOC115146192	unch. LOC115146192
transmembrane protein 179	TMEM179
linkage group 18 C14orf180 homolog	NRAC
uncharacterized LOC115146638	unch. LOC115146638
zinc-binding protein A33-like	LOG101882614
kinesin-like protein KIF26A	KIF26A
60 kDa lysophospholipase-like	ASPG-like
uncharacterized LOC135561569	unch. LOC135561569
60 kDa lysophospholipase-like	ASPG-like
uncharacterized LOC135561570	unch. LOC135561570
60 kDa lysophospholipase-like	ASPG-like
uncharacterized LOC135561900	unch. LOC135561900
ADP-ribosylation factor 6-like	ARL6
valosin containing protein lysine (K) methyltransferase	VCPKMT
mutS protein homolog 4-like	MSH4-like
kinectin	KTN1
E3 ubiquitin-protein ligase pellino homolog 2-like	PELI2L
protein O-mannosyl-transferase TMEM260	TMEM260
homeobox protein OTX2	OTX2
exocyst complex component 5	EXOC5
uncharacterized LOC115146205	unch. LOC115146205
zinc finger BED domain-containing protein 4-like	LOG105846701
uncharacterized LOC115146642	unch. LOC115146642
solute carrier family 35 member F4-like	SLC35F4
uncharacterized LOC135561571	unch. LOC135561571
placenta growth factor-like	PGF-like
NACHT, LRR and PYD domains-containing protein 3-like	NLRP3-like
calcium permeable stress-gated cation channel 1	CSC1
neuroglobin-1	NGB
protein FAM161B-like	FAM161B
ubiquinone biosynthesis monooxygenase COQ6, mitochondrial	COQ6
ectonucleoside triphosphate diphosphohydrolase 5-like	ENTPD5L
basal body-orientation factor 1	BBOF1
aldehyde dehydrogenase 6 family, member A1	ALDH6A1
glutathione S-transferase zeta 1	GSTZ1
rab9 effector protein with kelch motifs-like	RABEPK-like
protein TMED8-like	TMED8-like
NADP-dependent oxidoreductase domain containing 1	NOXRED1
autophagy-related protein 2 homolog B-like	ATG2BL
autophagy-related protein 2 homolog B	ATG2B
protein TMED8	TMED8
uncharacterized LOC115138977	unch. LOC115138977
maleylacetoacetate isomerase-like	GSTZ1
methylmalonate-semialdehyde/malonate-semialdehyde dehydrogenase [acylating], mitochondrial-like	ALDH6A1-like
basal body-orientation factor 1-like	BBOF1-like
ectonucleoside triphosphate diphosphohydrolase 5-like	ENTPD5L
coenzyme Q6 monooxygenase	COQ6
FAM161 centrosomal protein B	FAM161B
neuroglobin	NGB
transmembrane protein 63C	TMEM63C
zinc finger DHHC-type palmitoyltransferase 22	ZDHHC22
CLOCK-interacting pacemaker a	CIPCA
placental growth factor b	PGFB
solute carrier family 35 member F4	SLC35F4
uncharacterized LOC115138532	unch. LOC115138532
N-alpha-acetyltransferase 30-like	NAA30L
adaptor related protein complex 5 subunit mu 1	AP5M1
exocyst complex component 5	EXOC5
orthodenticle homeobox 2b	OTX2B
transmembrane protein 260	TMEM260
E3 ubiquitin-protein ligase pellino homolog 2	PELI2
kinectin 1	KTN1
mutS homolog 4	MSH4
ADP-ribosylation factor 6-like	ARL6-like
60 kDa lysophospholipase-like	ASPG-like
U7 small nuclear RNA	U7 snRNA
uncharacterized LOC115138982	unch. LOC115138982
kinesin-like protein KIF26A	KIF26A
uncharacterized LOC115138542	unch. LOC115138542
transmembrane protein 179-like	TMEM179-like
uncharacterized LOC115138804	unch. LOC115138804
photoreceptor outer segment membrane glycoprotein 2-like	PRPH2L
serpin peptidase inhibitor, clade A (alpha-1 antiproteinase, antitrypsin), member 10b	SERPINA110b
DEAD (Asp-Glu-Ala-Asp) box helicase 24	DDX24
ubiquitin thioesterase OTUB2	OTUB2
coiled-coil domain-containing protein 42 homolog	CCDC42
ankyrin repeat and SOCS box protein 2-like	ASB2-like
protein FAM181A	FAM181A
proline-rich membrane anchor 1-like	PRIMA1L
protein unc-79 homolog	UNC79
BTB/POZ domain-containing protein 7-like	BTBD7L
uncharacterized LOC115138987	unch. LOC115138987
inositol-tetrakisphosphate 1-kinase-like	ITPK1-like
serine/threonine-protein kinase PLK4-like	PLK4L
heat shock 70 kDa protein 4L-like	HSPA4L
charged multivesicular body protein 3	CHMP3
receptor expression-enhancing protein 1-like	REEP1L
sushi, von Willebrand factor type A, EGF and pentraxin domain-containing protein 1	SVEP1
E3 ubiquitin-protein ligase RNF4-like	RNF4L
cilia and flagella associated protein 99	CFAP99
zinc finger, FYVE domain containing 28	ZFYVE28
fibroblast growth factor receptor-like 1	FGFRL1
transforming acidic coiled-coil-containing protein 3-like	TACC3-like
kinesin family member 15	KIF15
ATP-dependent RNA helicase TDRD9-like	TDRD9-like
protein RD3-like	RD3L
reticulon 1a	RTN1A
leucine rich repeat containing 9	LRRC9
pecanex-like protein 4	PCN4X
dehydrogenase/reductase (SDR family) member 7	DHRS7
protein phosphatase 1A	PPP1CA
SIX homeobox 6a	SIX6A
homeobox protein six1b	SIX1B
SIX homeobox 4a	SIX4A
MNAT1 component of CDK activating kinase	MNAT1
tRNA (guanine(37)-N1)-methyltransferase-like	TRMT5
solute carrier family 38 member 6	SLC38A6
protein kinase C, eta, a	PRKCH
